# Humanization of antibodies using a machine learning approach on large-scale repertoire data

**DOI:** 10.1101/2021.01.08.425894

**Authors:** Mark Chin, Claire Marks, Charlotte M. Deane

## Abstract

Monoclonal antibody therapeutics are often produced from non-human sources (typically murine), and can therefore generate immunogenic responses in humans. Humanization procedures aim to produce antibody therapeutics that do not elicit an immune response and are safe for human use, without impacting efficacy. Humanization is normally carried out in a largely trial-and-error experimental process. We have built machine learning classifiers that can discriminate between human and non-human antibody variable domain sequences using the large amount of repertoire data now available. Our classifiers consistently outperform existing best-in-class models, and our output scores exhibit a negative relationship with the experimental immunogenicity of existing antibody therapeutics. We used our classifiers to develop a novel, computational humanization tool, Hu-mAb, that suggests mutations to an input sequence to reduce its immunogenicity. For a set of existing therapeutics with known precursor sequences, the mutations suggested by Hu-mAb show significant overlap with those deduced experimentally. Hu-mAb is therefore an effective replacement for trial-and-error humanization experiments, producing similar results in a fraction of the time. Hu-mAb is freely available to use at opig.stats.ox.ac.uk/webapps/humab.
