## Supplementary material for "Humanization of antibodies using a machine learning approach on large-scale repertoire data": SI - Therapeutic ADA values

### Sheet: Therapeutics - ADAs
Therapeutics - ADA values
Name	Immunogenicity	Reference
3F8	100	https://www.nature.com/articles/s41598-018-32986-y#ref-CR1
moAb 81C6	100	https://www.nature.com/articles/s41598-018-32986-y#ref-CR1
Arcitumomab	0.5	https://www.nature.com/articles/s41598-018-32986-y#ref-CR1
Blinatumomab	1.4	https://www.nature.com/articles/s41598-018-32986-y#ref-CR1
Ibritumomab	1.9	https://www.nature.com/articles/s41598-018-32986-y#ref-CR1
MuromonabCD3	56	https://www.nature.com/articles/s41598-018-32986-y#ref-CR1
Satumomab	55	https://www.nature.com/articles/s41598-018-32986-y#ref-CR1
Tositumomab	45.5	https://www.nature.com/articles/s41598-018-32986-y#ref-CR1
Abciximab	35.5	https://www.nature.com/articles/s41598-018-32986-y#ref-CR1
Basiliximab	1.5	https://www.nature.com/articles/s41598-018-32986-y#ref-CR1
Bavituximab	58	https://www.nature.com/articles/s41598-018-32986-y#ref-CR1
Cetuximab	5	https://www.nature.com/articles/s41598-018-32986-y#ref-CR1
Rituximab	11	https://www.nature.com/articles/s41598-018-32986-y#ref-CR1
Siltuximab	0.2	https://www.nature.com/articles/s41598-018-32986-y#ref-CR1
Alemtuzumab	5.1	https://www.nature.com/articles/s41598-018-32986-y#ref-CR1
Atezolizumab	28.85	https://www.nature.com/articles/s41598-018-32986-y#ref-CR1
Bevacizumab	0.315	https://www.nature.com/articles/s41598-018-32986-y#ref-CR1
Certolizumab	8	https://www.nature.com/articles/s41598-018-32986-y#ref-CR1
Daclizumab	19	https://www.nature.com/articles/s41598-018-32986-y#ref-CR1
Elotuzumab	18.5	https://www.nature.com/articles/s41598-018-32986-y#ref-CR1
Farletuzumab	8.70833	https://www.nature.com/articles/s41598-018-32986-y#ref-CR1
Gemtuzumab	0	https://www.nature.com/articles/s41598-018-32986-y#ref-CR1
Idarucizumab	4	https://www.nature.com/articles/s41598-018-32986-y#ref-CR1
Ixekizumab	8.5	https://www.nature.com/articles/s41598-018-32986-y#ref-CR1
Matuzumab	10	https://www.nature.com/articles/s41598-018-32986-y#ref-CR1
Omalizumab	0	https://www.nature.com/articles/s41598-018-32986-y#ref-CR1
Oportuzumab	40	https://www.nature.com/articles/s41598-018-32986-y#ref-CR1
Pembrolizumab	1.7	https://www.nature.com/articles/s41598-018-32986-y#ref-CR1
Pertuzumab	2.8	https://www.nature.com/articles/s41598-018-32986-y#ref-CR1
Pexelizumab	0	https://www.nature.com/articles/s41598-018-32986-y#ref-CR1
Ranibizumab	3.5	https://www.nature.com/articles/s41598-018-32986-y#ref-CR1
Trastuzumab	8.1	https://www.nature.com/articles/s41598-018-32986-y#ref-CR1
Vedolizumab	9.5	https://www.nature.com/articles/s41598-018-32986-y#ref-CR1
Adalimumab	14	https://www.nature.com/articles/s41598-018-32986-y#ref-CR1
Denosumab	1	https://www.nature.com/articles/s41598-018-32986-y#ref-CR1
Durvalumab	3.3	https://www.nature.com/articles/s41598-018-32986-y#ref-CR1
Ipilimumab	2	https://www.nature.com/articles/s41598-018-32986-y#ref-CR1
Necitumumab	4.1	https://www.nature.com/articles/s41598-018-32986-y#ref-CR1
Nivolumab	7.7	https://www.nature.com/articles/s41598-018-32986-y#ref-CR1
Ofatumumab	0	https://www.nature.com/articles/s41598-018-32986-y#ref-CR1
Olaratumab	3.5	https://www.nature.com/articles/s41598-018-32986-y#ref-CR1
Ramucirumab	4.1	https://www.nature.com/articles/s41598-018-32986-y#ref-CR1
Secukinumab	1	https://www.nature.com/articles/s41598-018-32986-y#ref-CR1
Zalutumumab	0	https://www.nature.com/articles/s41598-018-32986-y#ref-CR1
Moxetumomab	59	https://www.ncbi.nlm.nih.gov/pmc/articles/PMC6323103/
Abagovomab	68.1	https://www.ncbi.nlm.nih.gov/pmc/articles/PMC3221001/
Begelomab	28	https://www.ema.europa.eu/en/documents/withdrawal-report/withdrawal-assessment-report-begedina_en.pdf
PankoMab	25	https://www.sciencedirect.com/science/article/pii/S1046202305000113#fig1
Infliximab	30.5	http://www.accessdata.fda.gov/drugsatfda_docs/label/2013/103772s5359lbl.pdf
Eculizumab	2	https://www.ncbi.nlm.nih.gov/pmc/articles/PMC3062386/#!po=9.61538
Natalizumab	9	https://www.ncbi.nlm.nih.gov/pmc/articles/PMC3062386/#!po=9.61538
Golimumab	4	https://www.ncbi.nlm.nih.gov/pmc/articles/PMC3062386/#!po=9.61538
Ustekinumab	4	https://www.ncbi.nlm.nih.gov/pmc/articles/PMC3062386/#!po=9.61538
Tocilizumab	2	https://www.ncbi.nlm.nih.gov/pmc/articles/PMC3062386/#!po=9.61538
Avelumab	5	https://jitc.biomedcentral.com/articles/10.1186/s40425-019-0586-0/tables/2
Canakinumab	0	https://www.ncbi.nlm.nih.gov/pmc/articles/PMC2881252/#R77
Panitumumab	2.8	https://www.ncbi.nlm.nih.gov/pmc/articles/PMC2881252/#R77
brentuximab	35	https://www.ncbi.nlm.nih.gov/pmc/articles/PMC5061540/
catumaxomab	94	https://www.ncbi.nlm.nih.gov/pmc/articles/PMC5061540/
Daratumumab	0	https://www.ncbi.nlm.nih.gov/pmc/articles/PMC5061540/
Obinutuzumab	6	https://www.ncbi.nlm.nih.gov/pmc/articles/PMC5061540/
Dinutuximab	17	https://www.ncbi.nlm.nih.gov/pmc/articles/PMC5061540/
Polatuzumab	2.6	https://www.ncbi.nlm.nih.gov/pmc/articles/PMC5061540/
Concizumab	17	https://www.ncbi.nlm.nih.gov/pmc/articles/PMC5061540/
Gevokizumab	37	https://www.ncbi.nlm.nih.gov/pmc/articles/PMC5061540/
Lebrikizumab	30	https://www.ncbi.nlm.nih.gov/pmc/articles/PMC5061540/
Clivatuzumab	10	https://www.ncbi.nlm.nih.gov/pmc/articles/PMC5061540/
Obexelimab	17.5	https://www.ncbi.nlm.nih.gov/pmc/articles/PMC5061540/
Talacotuzumab	17.5	https://www.ncbi.nlm.nih.gov/pmc/articles/PMC5061540/
Vatelizumab	2.55	https://www.ncbi.nlm.nih.gov/pmc/articles/PMC5061540/
Erenumab	2.4	https://www.ncbi.nlm.nih.gov/pmc/articles/PMC6900095/
Tezepelumab	2.1327	https://accp1.onlinelibrary.wiley.com/doi/full/10.1002/cpdd.775
Tralokinumab	0.490196	https://www.sciencedirect.com/science/article/pii/S0091674918308509					Mark: https://www.sciencedirect.com/science/article/pii/S0091674918308509									https://www.sciencedirect.com/science/article/pii/S0091674918308509
Berlimatoxumab	0	https://www.ema.europa.eu/en/documents/assessment-report/zinplava-epar-public-assessment-report_en.pdf					Mark: https://www.ema.europa.eu/en/documents/assessment-report/zinplava-epar-public-assessment-report_en.pdf									https://www.ema.europa.eu/en/documents/assessment-report/zinplava-epar-public-assessment-report_en.pdf
Coltuximab	33	https://www.ncbi.nlm.nih.gov/pmc/articles/PMC5557033/					Mark: https://www.ncbi.nlm.nih.gov/pmc/articles/PMC5557033/									https://www.ncbi.nlm.nih.gov/pmc/articles/PMC5557033/
Ficlatuzumab	0	https://www.ncbi.nlm.nih.gov/pubmed/24901237 https://accp1.onlinelibrary.wiley.com/doi/full/10.1002/cpdd.427					Mark: https://www.ncbi.nlm.nih.gov/pubmed/24901237 https://accp1.onlinelibrary.wiley.com/doi/full/10.1002/cpdd.427									https://www.ncbi.nlm.nih.gov/pubmed/24901237_x000D__x000D_https://accp1.onlinelibrary.wiley.com/doi/full/10.1002/cpdd.427
Ocaratuzumab	1	https://n.neurology.org/content/86/16_Supplement/P2.087					Mark: https://n.neurology.org/content/86/16_Supplement/P2.087									https://n.neurology.org/content/86/16_Supplement/P2.087
Ozanezumab	2.5	https://www.ncbi.nlm.nih.gov/pmc/articles/PMC4026380/#pone.0097803.s001					Mark: https://www.ncbi.nlm.nih.gov/pmc/articles/PMC4026380/#pone.0097803.s001									https://www.ncbi.nlm.nih.gov/pmc/articles/PMC4026380/#pone.0097803.s001
Temelimab	0	https://www.ncbi.nlm.nih.gov/pubmed/25427053					Mark: https://www.ncbi.nlm.nih.gov/pubmed/25427053									https://www.ncbi.nlm.nih.gov/pubmed/25427053
Veltuzumab	19.5	https://onlinelibrary.wiley.com/doi/full/10.1111/bjh.12448					Mark: https://onlinelibrary.wiley.com/doi/full/10.1111/bjh.12448									https://onlinelibrary.wiley.com/doi/full/10.1111/bjh.12448
Navicixizumab	29	https://link.springer.com/article/10.1007%2Fs10637-018-0665-y					Mark: https://link.springer.com/article/10.1007%2Fs10637-018-0665-y									https://link.springer.com/article/10.1007%2Fs10637-018-0665-y
Palivizumab	1.1	https://www.ema.europa.eu/en/documents/product-information/synagis-epar-product-information_en.pdf https://www.drugsincontext.com/safety-pharmacokinetics-extended-use-palivizumab-saudi-arabian-infants-children/					Mark: https://www.ema.europa.eu/en/documents/product-information/synagis-epar-product-information_en.pdf https://www.drugsincontext.com/safety-pharmacokinetics-extended-use-palivizumab-saudi-arabian-infants-children/									https://www.ema.europa.eu/en/documents/product-information/synagis-epar-product-information_en.pdf_x000D__x000D_https://www.drugsincontext.com/safety-pharmacokinetics-extended-use-palivizumab-saudi-arabian-infants-children/_x000D__x000D_
Reslizumab	5	https://www.sciencedirect.com/science/article/pii/S2213219817307079					Mark: https://www.sciencedirect.com/science/article/pii/S2213219817307079									https://www.sciencedirect.com/science/article/pii/S2213219817307079
Naptumomab	72.5	https://www.ncbi.nlm.nih.gov/pmc/articles/PMC2360042/ https://www.ncbi.nlm.nih.gov/pmc/articles/PMC2734423/					Mark: https://www.ncbi.nlm.nih.gov/pmc/articles/PMC2360042/ https://www.ncbi.nlm.nih.gov/pmc/articles/PMC2734423/									https://www.ncbi.nlm.nih.gov/pmc/articles/PMC2360042/_x000D__x000D_https://www.ncbi.nlm.nih.gov/pmc/articles/PMC2734423/
Xentuzumab	2.3	https://www.nature.com/articles/s41416-020-0774-1					Mark: https://www.nature.com/articles/s41416-020-0774-1									https://www.nature.com/articles/s41416-020-0774-1
Andecaliximab	21.1538	https://www.ncbi.nlm.nih.gov/pmc/articles/PMC6113706/					Mark: https://www.ncbi.nlm.nih.gov/pmc/articles/PMC6113706/									https://www.ncbi.nlm.nih.gov/pmc/articles/PMC6113706/
Ibalizumab	15	https://aac.asm.org/content/53/2/450					Mark: https://aac.asm.org/content/53/2/450									https://aac.asm.org/content/53/2/450
Ublituximab	0	https://www.tgtherapeutics.com/EHA2013PosterP111.pdf					Mark: https://www.tgtherapeutics.com/EHA2013PosterP111.pdf									https://www.tgtherapeutics.com/EHA2013PosterP111.pdf
Zolbetuximab	0	https://www.ejcancer.com/article/S0959-8049(18)30847-5/fulltext#sec2.3.3					Mark: https://www.ejcancer.com/article/S0959-8049(18)30847-5/fulltext#sec2.3.3									https://www.ejcancer.com/article/S0959-8049(18)30847-5/fulltext#sec2.3.3
Fontolizumab	7.77778	https://www.ncbi.nlm.nih.gov/pmc/articles/PMC1856291/					Mark: https://www.ncbi.nlm.nih.gov/pmc/articles/PMC1856291/									https://www.ncbi.nlm.nih.gov/pmc/articles/PMC1856291/
Futuximab	0	https://www.ncbi.nlm.nih.gov/pmc/articles/PMC6172077/					Mark: https://www.ncbi.nlm.nih.gov/pmc/articles/PMC6172077/									https://www.ncbi.nlm.nih.gov/pmc/articles/PMC6172077/
Labetuzumab	0	https://ascopubs.org/doi/full/10.1200/JCO.2017.73.9011?url_ver=Z39.88-2003&rfr_id=ori:rid:crossref.org&rfr_dat=cr_pub%3dpubmed					Mark: https://ascopubs.org/doi/full/10.1200/JCO.2017.73.9011?url_ver=Z39.88-2003&rfr_id=ori:rid:crossref.org&rfr_dat=cr_pub%3dpubmed									https://ascopubs.org/doi/full/10.1200/JCO.2017.73.9011?url_ver=Z39.88-2003&rfr_id=ori:rid:crossref.org&rfr_dat=cr_pub%3dpubmed
Modotuximab	0	https://www.ncbi.nlm.nih.gov/pmc/articles/PMC6172077/					Mark: https://www.ncbi.nlm.nih.gov/pmc/articles/PMC6172077/									https://www.ncbi.nlm.nih.gov/pmc/articles/PMC6172077/
Tomuzotuximab	12.5	https://esmoopen.bmj.com/content/3/2/e000303					Mark: https://esmoopen.bmj.com/content/3/2/e000303									https://esmoopen.bmj.com/content/3/2/e000303
Tigatuzumab	0	https://www.ncbi.nlm.nih.gov/pmc/articles/PMC2883819/					Mark: https://www.ncbi.nlm.nih.gov/pmc/articles/PMC2883819/									https://www.ncbi.nlm.nih.gov/pmc/articles/PMC2883819/
Gremubamab	2.5	https://www.clinicalmicrobiologyandinfection.com/article/S1198-743X(18)30576-7/fulltext					Mark: https://www.clinicalmicrobiologyandinfection.com/article/S1198-743X(18)30576-7/fulltext									https://www.clinicalmicrobiologyandinfection.com/article/S1198-743X(18)30576-7/fulltext
Inclacumab	3.57143	https://www.ncbi.nlm.nih.gov/pmc/articles/PMC4461388/					Mark: https://www.ncbi.nlm.nih.gov/pmc/articles/PMC4461388/									https://www.ncbi.nlm.nih.gov/pmc/articles/PMC4461388/
Ponezumab	0	https://www.ncbi.nlm.nih.gov/pmc/articles/PMC5651443/					Mark: https://www.ncbi.nlm.nih.gov/pmc/articles/PMC5651443/									https://www.ncbi.nlm.nih.gov/pmc/articles/PMC5651443/
Setrusumab	0	https://www.ncbi.nlm.nih.gov/pmc/articles/PMC5451251/					Mark: https://www.ncbi.nlm.nih.gov/pmc/articles/PMC5451251/									https://www.ncbi.nlm.nih.gov/pmc/articles/PMC5451251/
Tremelimumab	0	https://translational-medicine.biomedcentral.com/articles/10.1186/1479-5876-10-236					Mark: https://translational-medicine.biomedcentral.com/articles/10.1186/1479-5876-10-236									https://translational-medicine.biomedcentral.com/articles/10.1186/1479-5876-10-236
Rovalpituzumab	0	https://www.ncbi.nlm.nih.gov/pmc/articles/PMC6277321/					Mark: https://www.ncbi.nlm.nih.gov/pmc/articles/PMC6277321/									https://www.ncbi.nlm.nih.gov/pmc/articles/PMC6277321/
Fulranumab	2.9	https://journals.lww.com/clinicalpain/FullText/2017/02000/Fulranumab_in_Patients_With_Pain_Associated_With.2.aspx					Mark: https://journals.lww.com/clinicalpain/FullText/2017/02000/Fulranumab_in_Patients_With_Pain_Associated_With.2.aspx									https://journals.lww.com/clinicalpain/FullText/2017/02000/Fulranumab_in_Patients_With_Pain_Associated_With.2.aspx
Guselkumab	6	https://www.accessdata.fda.gov/drugsatfda_docs/label/2017/761061s000lbl.pdf					Mark: https://www.accessdata.fda.gov/drugsatfda_docs/label/2017/761061s000lbl.pdf									https://www.accessdata.fda.gov/drugsatfda_docs/label/2017/761061s000lbl.pdf
Galcanezumab	8.7	https://n.neurology.org/content/92/15_Supplement/P1.10-017					Mark: https://n.neurology.org/content/92/15_Supplement/P1.10-017									https://n.neurology.org/content/92/15_Supplement/P1.10-017
Inotuzumab	2	https://link.springer.com/article/10.1186/s41120-018-0021-5					Mark: https://link.springer.com/article/10.1186/s41120-018-0021-5									https://link.springer.com/article/10.1186/s41120-018-0021-5
Netakimab	0	https://www.researchgate.net/publication/339210970_Primary_efficacy_of_netakimab_a_novel_interleukin-17_inhibitor_in_the_treatment_of_active_ankylosing_spondylitis_in_adults					Mark: https://www.researchgate.net/publication/339210970_Primary_efficacy_of_netakimab_a_novel_interleukin-17_inhibitor_in_the_treatment_of_active_ankylosing_spondylitis_in_adults									https://www.researchgate.net/publication/339210970_Primary_efficacy_of_netakimab_a_novel_interleukin-17_inhibitor_in_the_treatment_of_active_ankylosing_spondylitis_in_adults
Ocrelizumab	1	https://www.accessdata.fda.gov/drugsatfda_docs/label/2017/761053lbl.pdf					Mark: https://www.accessdata.fda.gov/drugsatfda_docs/label/2017/761053lbl.pdf									https://www.accessdata.fda.gov/drugsatfda_docs/label/2017/761053lbl.pdf
Risankizumab	24	https://www.accessdata.fda.gov/drugsatfda_docs/label/2019/761105s000lbl.pdf					Mark: https://www.accessdata.fda.gov/drugsatfda_docs/label/2019/761105s000lbl.pdf									https://www.accessdata.fda.gov/drugsatfda_docs/label/2019/761105s000lbl.pdf
Romosozumab	18.1	https://www.accessdata.fda.gov/drugsatfda_docs/label/2019/761062s000lbl.pdf					Mark: https://www.accessdata.fda.gov/drugsatfda_docs/label/2019/761062s000lbl.pdf									https://www.accessdata.fda.gov/drugsatfda_docs/label/2019/761062s000lbl.pdf
Sarilumab	3.8	https://www.accessdata.fda.gov/drugsatfda_docs/label/2017/761037s000lbl.pdf					Mark: https://www.accessdata.fda.gov/drugsatfda_docs/label/2017/761037s000lbl.pdf									https://www.accessdata.fda.gov/drugsatfda_docs/label/2017/761037s000lbl.pdf
Tildrakizumab	6.5	https://www.accessdata.fda.gov/drugsatfda_docs/label/2018/761067s000lbl.pdf					Mark: https://www.accessdata.fda.gov/drugsatfda_docs/label/2018/761067s000lbl.pdf									https://www.accessdata.fda.gov/drugsatfda_docs/label/2018/761067s000lbl.pdf
Toripalimab	1	https://ard.bmj.com/content/76/6/1078					Mark: https://ard.bmj.com/content/76/6/1078									https://ard.bmj.com/content/76/6/1078
Ravulizumab	0.2	https://www.accessdata.fda.gov/drugsatfda_docs/label/2018/761108s000lbl.pdf					Mark: https://www.accessdata.fda.gov/drugsatfda_docs/label/2018/761108s000lbl.pdf									https://www.accessdata.fda.gov/drugsatfda_docs/label/2018/761108s000lbl.pdf
Racotumomab	85	https://onlinelibrary.wiley.com/doi/abs/10.1002/pbc.25631					Mark: https://onlinelibrary.wiley.com/doi/abs/10.1002/pbc.25631									https://onlinelibrary.wiley.com/doi/abs/10.1002/pbc.25631
Zolimomab	85.7143	https://watermark.silverchair.com/1173.pdf?token=AQECAHi208BE49Ooan9kkhW_Ercy7Dm3ZL_9Cf3qfKAc485ysgAAA2MwggNfBgkqhkiG9w0BBwagggNQMIIDTAIBADCCA0UGCSqGSIb3DQEHATAeBglghkgBZQMEAS4wEQQMhC4iloU0r_SBrdCxAgEQgIIDFnEfbX3WkQ3lAKMJ7kvs2VyxfqP1zBk80FtyvtIqhW-OQWffRHjei3sk4bBReRE5QEVAbi5BCqsPo-hM1nYPV-Ft0FdBy0fMDVdeE4HclMpusuF1qKi8PB3YCuUTNfe0ZExv_542L9japH2LGRzKLd94N2QOCwbUqvvhGnHA6C_m8HpBrvZDLoAQeQX815zgRB…					Mark: https://watermark.silverchair.com/1173.pdf?token=AQECAHi208BE49Ooan9kkhW_Ercy7Dm3ZL_9Cf3qfKAc485ysgAAA2MwggNfBgkqhkiG9w0BBwagggNQMIIDTAIBADCCA0UGCSqGSIb3DQEHATAeBglghkgBZQMEAS4wEQQMhC4iloU0r_SBrdCxAgEQgIIDFnEfbX3WkQ3lAKMJ7kvs2VyxfqP1zBk80FtyvtIqhW-OQWffRHjei3sk4bBReRE5QEVAbi5BCqsPo-hM1nYPV-Ft0FdBy0fMDVdeE4HclMpusuF1qKi8PB3YCuUTNfe0ZExv_542L9japH2LGRzKLd94N2QOCwbUqvvhGnHA6C_m8HpBrvZDLoAQeQX8…									https://watermark.silverchair.com/1173.pdf?token=AQECAHi208BE49Ooan9kkhW_Ercy7Dm3ZL_9Cf3qfKAc485ysgAAA2MwggNfBgkqhkiG9w0BBwagggNQMIIDTAIBADCCA0UGCSqGSIb3DQEHATAeBglghkgBZQMEAS4wEQQMhC4iloU0r_SBrdCxAgEQgIIDFnEfbX3WkQ3lAKMJ7kvs2VyxfqP1zBk80FtyvtIqhW-OQWffRHjei3sk4bBReRE5QEVAbi5BCqsPo-hM1nYPV-Ft0FdBy0fMDVdeE4HclMpusuF1qKi8PB3YCuUTNfe0ZExv_542L9japH2LGRzKLd94N2QOCwbUqvvhGnHA6C_m8HpBrvZDLoAQeQX815zgRB…
Aducanumab	5	https://www.ncbi.nlm.nih.gov/pmc/articles/PMC5651340/					Mark: https://www.ncbi.nlm.nih.gov/pmc/articles/PMC5651340/									https://www.ncbi.nlm.nih.gov/pmc/articles/PMC5651340/
Anifrolumab	3.33333	https://ard.bmj.com/content/76/Suppl_2/870.2					Mark: https://ard.bmj.com/content/76/Suppl_2/870.2									https://ard.bmj.com/content/76/Suppl_2/870.2
Bococizumab	25.5	https://www.ncbi.nlm.nih.gov/pubmed/31529318					Mark: https://www.ncbi.nlm.nih.gov/pubmed/31529318									https://www.ncbi.nlm.nih.gov/pubmed/31529318
Bimekizumab	12.8205	https://www.ncbi.nlm.nih.gov/pmc/articles/PMC5401985/					Mark: https://www.ncbi.nlm.nih.gov/pmc/articles/PMC5401985/									https://www.ncbi.nlm.nih.gov/pmc/articles/PMC5401985/
Birtamimab	0	https://www.ncbi.nlm.nih.gov/pmc/articles/PMC5470113/					Mark: https://www.ncbi.nlm.nih.gov/pmc/articles/PMC5470113/									https://www.ncbi.nlm.nih.gov/pmc/articles/PMC5470113/
Brazikumab	2.52101	https://www.gastrojournal.org/article/S0016-5085(17)35401-X/fulltext?referrer=https%3A%2F%2Fwww.ncbi.nlm.nih.gov%2F					Mark: https://www.gastrojournal.org/article/S0016-5085(17)35401-X/fulltext?referrer=https%3A%2F%2Fwww.ncbi.nlm.nih.gov%2F									https://www.gastrojournal.org/article/S0016-5085(17)35401-X/fulltext?referrer=https%3A%2F%2Fwww.ncbi.nlm.nih.gov%2F
Clazakizumab	1.81818	https://onlinelibrary.wiley.com/doi/full/10.1002/art.39700					Mark: https://onlinelibrary.wiley.com/doi/full/10.1002/art.39700									https://onlinelibrary.wiley.com/doi/full/10.1002/art.39700
Crenezumab	0	https://www.ncbi.nlm.nih.gov/pmc/articles/PMC5962917/					Mark: https://www.ncbi.nlm.nih.gov/pmc/articles/PMC5962917/									https://www.ncbi.nlm.nih.gov/pmc/articles/PMC5962917/
Depatuxizumab	5	https://www.ncbi.nlm.nih.gov/pmc/articles/PMC6303422/					Mark: https://www.ncbi.nlm.nih.gov/pmc/articles/PMC6303422/									https://www.ncbi.nlm.nih.gov/pmc/articles/PMC6303422/
Etrolizumab	5	https://www.gastrojournal.org/article/S0016-5085(13)01659-4/fulltext					Mark: https://www.gastrojournal.org/article/S0016-5085(13)01659-4/fulltext									https://www.gastrojournal.org/article/S0016-5085(13)01659-4/fulltext
Ganitumab	5.17241	https://www.ncbi.nlm.nih.gov/pmc/articles/PMC4029434/					Mark: https://www.ncbi.nlm.nih.gov/pmc/articles/PMC4029434/									https://www.ncbi.nlm.nih.gov/pmc/articles/PMC4029434/
Glembatumumab	3.78191	https://www.ncbi.nlm.nih.gov/pmc/articles/PMC4879709/ https://acsjournals.onlinelibrary.wiley.com/doi/full/10.1002/cncr.31892					Mark: https://www.ncbi.nlm.nih.gov/pmc/articles/PMC4879709/ https://acsjournals.onlinelibrary.wiley.com/doi/full/10.1002/cncr.31892									https://www.ncbi.nlm.nih.gov/pmc/articles/PMC4879709/_x000D__x000D_https://acsjournals.onlinelibrary.wiley.com/doi/full/10.1002/cncr.31892
Ligelizumab	6.31579	https://www.ncbi.nlm.nih.gov/pmc/articles/PMC4278557/					Mark: https://www.ncbi.nlm.nih.gov/pmc/articles/PMC4278557/									https://www.ncbi.nlm.nih.gov/pmc/articles/PMC4278557/
Motavizumab	1.5	https://www.nature.com/articles/pr2011155					Mark: https://www.nature.com/articles/pr2011155									https://www.nature.com/articles/pr2011155
Nirsevimab	28	https://www.ncbi.nlm.nih.gov/pmc/articles/PMC6133204/					Mark: https://www.ncbi.nlm.nih.gov/pmc/articles/PMC6133204/									https://www.ncbi.nlm.nih.gov/pmc/articles/PMC6133204/
Olokizumab	9.8	https://www.researchgate.net/publication/260914567_Efficacy_and_safety_of_olokizumab_in_patients_with_rheumatoid_arthritis_with_an_inadequate_response_to_TNF_inhibitor_therapy_Outcomes_of_a_randomised_Phase_IIb_study					Mark: https://www.researchgate.net/publication/260914567_Efficacy_and_safety_of_olokizumab_in_patients_with_rheumatoid_arthritis_with_an_inadequate_response_to_TNF_inhibitor_therapy_Outcomes_of_a_randomised_Phase_IIb_study									https://www.researchgate.net/publication/260914567_Efficacy_and_safety_of_olokizumab_in_patients_with_rheumatoid_arthritis_with_an_inadequate_response_to_TNF_inhibitor_therapy_Outcomes_of_a_randomised_Phase_IIb_study
Onartuzumab	11.9048	https://clincancerres.aacrjournals.org/content/20/6/1666.long					Mark: https://clincancerres.aacrjournals.org/content/20/6/1666.long									https://clincancerres.aacrjournals.org/content/20/6/1666.long
Pamrevlumab	0	https://www.sciencedirect.com/science/article/pii/S2213260019302620					Mark: https://www.sciencedirect.com/science/article/pii/S2213260019302620									https://www.sciencedirect.com/science/article/pii/S2213260019302620
Roledumab	0	https://onlinelibrary.wiley.com/doi/full/10.1111/j.1423-0410.2012.01603.x					Mark: https://onlinelibrary.wiley.com/doi/full/10.1111/j.1423-0410.2012.01603.x									https://onlinelibrary.wiley.com/doi/full/10.1111/j.1423-0410.2012.01603.x
Sirukumab	2.9	https://www.fda.gov/media/106879/download					Mark: https://www.fda.gov/media/106879/download									https://www.fda.gov/media/106879/download
Solanezumab	3.5	https://www.sciencedirect.com/science/article/pii/S1552526015021482?via%3Dihub					Mark: https://www.sciencedirect.com/science/article/pii/S1552526015021482?via%3Dihub									https://www.sciencedirect.com/science/article/pii/S1552526015021482?via%3Dihub
Suptavumab	5	https://academic.oup.com/ofid/article/2/suppl_1/912/2635143					Mark: https://academic.oup.com/ofid/article/2/suppl_1/912/2635143									https://academic.oup.com/ofid/article/2/suppl_1/912/2635143
Sutimlimab	8	https://www.ncbi.nlm.nih.gov/pmc/articles/PMC6175298/					Mark: https://www.ncbi.nlm.nih.gov/pmc/articles/PMC6175298/									https://www.ncbi.nlm.nih.gov/pmc/articles/PMC6175298/
Tabalumab	4.35	https://www.ncbi.nlm.nih.gov/pmc/articles/PMC4623366/					Mark: https://www.ncbi.nlm.nih.gov/pmc/articles/PMC4623366/									https://www.ncbi.nlm.nih.gov/pmc/articles/PMC4623366/
Tafasitamab	1	https://www.ncbi.nlm.nih.gov/pmc/articles/PMC5961010/					Mark: https://www.ncbi.nlm.nih.gov/pmc/articles/PMC5961010/									https://www.ncbi.nlm.nih.gov/pmc/articles/PMC5961010/
Ticilimumab	2	https://www.ncbi.nlm.nih.gov/pmc/articles/PMC5500167/					Mark: https://www.ncbi.nlm.nih.gov/pmc/articles/PMC5500167/									https://www.ncbi.nlm.nih.gov/pmc/articles/PMC5500167/
Abrilumab	0.42735	https://www.gastrojournal.org/article/S0016-5085(18)35283-1/fulltext?referrer=https%3A%2F%2Fwww.ncbi.nlm.nih.gov%2F					Mark: https://www.gastrojournal.org/article/S0016-5085(18)35283-1/fulltext?referrer=https%3A%2F%2Fwww.ncbi.nlm.nih.gov%2F									https://www.gastrojournal.org/article/S0016-5085(18)35283-1/fulltext?referrer=https%3A%2F%2Fwww.ncbi.nlm.nih.gov%2F
Amatuximab	29.1667	https://www.ncbi.nlm.nih.gov/pmc/articles/PMC3057907/					Mark: https://www.ncbi.nlm.nih.gov/pmc/articles/PMC3057907/									https://www.ncbi.nlm.nih.gov/pmc/articles/PMC3057907/
Bleselumab	2.22222	https://www.ncbi.nlm.nih.gov/pmc/articles/PMC6972670/#ajt15560-sup-0005					Mark: https://www.ncbi.nlm.nih.gov/pmc/articles/PMC6972670/#ajt15560-sup-0005									https://www.ncbi.nlm.nih.gov/pmc/articles/PMC6972670/#ajt15560-sup-0005
Cendakimab	3.0303	https://www.gastrojournal.org/article/S0016-5085(18)35208-9/fulltext?referrer=https%3A%2F%2Fwww.ncbi.nlm.nih.gov%2F					Mark: https://www.gastrojournal.org/article/S0016-5085(18)35208-9/fulltext?referrer=https%3A%2F%2Fwww.ncbi.nlm.nih.gov%2F									https://www.gastrojournal.org/article/S0016-5085(18)35208-9/fulltext?referrer=https%3A%2F%2Fwww.ncbi.nlm.nih.gov%2F
Cinpanemab	0	https://www.ncbi.nlm.nih.gov/pmc/articles/PMC6771554/					Mark: https://www.ncbi.nlm.nih.gov/pmc/articles/PMC6771554/									https://www.ncbi.nlm.nih.gov/pmc/articles/PMC6771554/
Conatumumab	0	https://link.springer.com/article/10.1007/s00280-010-1544-1					Mark: https://link.springer.com/article/10.1007/s00280-010-1544-1									https://link.springer.com/article/10.1007/s00280-010-1544-1
Dacetuzumab	0	https://jhoonline.biomedcentral.com/articles/10.1186/1756-8722-7-44					Mark: https://jhoonline.biomedcentral.com/articles/10.1186/1756-8722-7-44									https://jhoonline.biomedcentral.com/articles/10.1186/1756-8722-7-44
Dalotuzumab	0	https://www.ncbi.nlm.nih.gov/pmc/articles/PMC3753462/					Mark: https://www.ncbi.nlm.nih.gov/pmc/articles/PMC3753462/									https://www.ncbi.nlm.nih.gov/pmc/articles/PMC3753462/
Dapirolizumab	8.88889	https://journals.sagepub.com/doi/full/10.1177/0961203315574558					Mark: https://journals.sagepub.com/doi/full/10.1177/0961203315574558									https://journals.sagepub.com/doi/full/10.1177/0961203315574558
Disitamab	58.6207	https://www.sciencedirect.com/science/article/pii/S0378427419304217?via%3Dihub					Mark: https://www.sciencedirect.com/science/article/pii/S0378427419304217?via%3Dihub									https://www.sciencedirect.com/science/article/pii/S0378427419304217?via%3Dihub
Dusigitumab	0	https://www.ncbi.nlm.nih.gov/pmc/articles/PMC4377301/					Mark: https://www.ncbi.nlm.nih.gov/pmc/articles/PMC4377301/									https://www.ncbi.nlm.nih.gov/pmc/articles/PMC4377301/
Eldelumab	0	https://www.ncbi.nlm.nih.gov/pmc/articles/PMC4946756/					Mark: https://www.ncbi.nlm.nih.gov/pmc/articles/PMC4946756/									https://www.ncbi.nlm.nih.gov/pmc/articles/PMC4946756/
Emibetuzumab	0	https://clincancerres.aacrjournals.org/content/23/8/1910					Mark: https://clincancerres.aacrjournals.org/content/23/8/1910									https://clincancerres.aacrjournals.org/content/23/8/1910
Enokizumab	9	https://respiratory-research.biomedcentral.com/articles/10.1186/1465-9921-14-93					Mark: https://respiratory-research.biomedcentral.com/articles/10.1186/1465-9921-14-93									https://respiratory-research.biomedcentral.com/articles/10.1186/1465-9921-14-93
Fletikumab	1.72414	https://link.springer.com/article/10.1007/s12325-015-0191-7					Mark: https://link.springer.com/article/10.1007/s12325-015-0191-7									https://link.springer.com/article/10.1007/s12325-015-0191-7
Frovocimab	6.5	https://www.ncbi.nlm.nih.gov/pmc/articles/PMC4852062/					Mark: https://www.ncbi.nlm.nih.gov/pmc/articles/PMC4852062/									https://www.ncbi.nlm.nih.gov/pmc/articles/PMC4852062/
Galiximab	0	https://www.annalsofoncology.org/article/S0923-7534(19)41214-3/fulltext					Mark: https://www.annalsofoncology.org/article/S0923-7534(19)41214-3/fulltext									https://www.annalsofoncology.org/article/S0923-7534(19)41214-3/fulltext
Gancotamab	2.89855	https://www.ncbi.nlm.nih.gov/pmc/articles/PMC6219487/					Mark: https://www.ncbi.nlm.nih.gov/pmc/articles/PMC6219487/									https://www.ncbi.nlm.nih.gov/pmc/articles/PMC6219487/
Gatipotuzumab	9.45946	https://www.sciencedirect.com/science/article/pii/S0959804916321256					Mark: https://www.sciencedirect.com/science/article/pii/S0959804916321256									https://www.sciencedirect.com/science/article/pii/S0959804916321256
Gedivumab	1	https://www.ncbi.nlm.nih.gov/pmc/articles/PMC5655070/					Mark: https://www.ncbi.nlm.nih.gov/pmc/articles/PMC5655070/									https://www.ncbi.nlm.nih.gov/pmc/articles/PMC5655070/
Gosuranemab	6.15385	https://www.ncbi.nlm.nih.gov/pmc/articles/PMC6298197/					Mark: https://www.ncbi.nlm.nih.gov/pmc/articles/PMC6298197/									https://www.ncbi.nlm.nih.gov/pmc/articles/PMC6298197/
Icrucumab	0	https://link.springer.com/article/10.1007/s10637-013-9998-8					Mark: https://link.springer.com/article/10.1007/s10637-013-9998-8									https://link.springer.com/article/10.1007/s10637-013-9998-8
Imalumab	7.40741	https://bpspubs.onlinelibrary.wiley.com/doi/full/10.1111/bcp.14289					Mark: https://bpspubs.onlinelibrary.wiley.com/doi/full/10.1111/bcp.14289									https://bpspubs.onlinelibrary.wiley.com/doi/full/10.1111/bcp.14289
Indusatumab	0	https://clincancerres.aacrjournals.org/content/22/20/5049					Mark: https://clincancerres.aacrjournals.org/content/22/20/5049									https://clincancerres.aacrjournals.org/content/22/20/5049
Etaracizumab	0	https://link.springer.com/article/10.1007%2Fs10637-007-9077-0					Mark: https://link.springer.com/article/10.1007%2Fs10637-007-9077-0									https://link.springer.com/article/10.1007%2Fs10637-007-9077-0
Iscalimab	1.78571	https://onlinelibrary.wiley.com/doi/full/10.1111/ajt.15661					Mark: https://onlinelibrary.wiley.com/doi/full/10.1111/ajt.15661									https://onlinelibrary.wiley.com/doi/full/10.1111/ajt.15661
Levilimab	0	https://adisinsight.springer.com/drugs/800049269					Mark: https://adisinsight.springer.com/drugs/800049269									https://adisinsight.springer.com/drugs/800049269
Lifastuzumab	18	https://clincancerres.aacrjournals.org/content/early/2019/09/20/1078-0432.CCR-18-3965.full-text.pdf					Mark: https://clincancerres.aacrjournals.org/content/early/2019/09/20/1078-0432.CCR-18-3965.full-text.pdf									https://clincancerres.aacrjournals.org/content/early/2019/09/20/1078-0432.CCR-18-3965.full-text.pdf
Lintuzumab	0	https://ascopubs.org/doi/full/10.1200/JCO.2005.09.133?url_ver=Z39.88-2003&rfr_id=ori:rid:crossref.org&rfr_dat=cr_pub%20%200pubmed					Mark: https://ascopubs.org/doi/full/10.1200/JCO.2005.09.133?url_ver=Z39.88-2003&rfr_id=ori:rid:crossref.org&rfr_dat=cr_pub%20%200pubmed									https://ascopubs.org/doi/full/10.1200/JCO.2005.09.133?url_ver=Z39.88-2003&rfr_id=ori:rid:crossref.org&rfr_dat=cr_pub%20%200pubmed
Loncastuximab	0	https://www.ncbi.nlm.nih.gov/pmc/articles/PMC7013258/					Mark: https://www.ncbi.nlm.nih.gov/pmc/articles/PMC7013258/									https://www.ncbi.nlm.nih.gov/pmc/articles/PMC7013258/
Lorvotuzumab	0	https://ashpublications.org/blood/article/120/21/728/87502/Phase-I-Study-of-Lorvotuzumab-Mertansine-LM					Mark: https://ashpublications.org/blood/article/120/21/728/87502/Phase-I-Study-of-Lorvotuzumab-Mertansine-LM									https://ashpublications.org/blood/article/120/21/728/87502/Phase-I-Study-of-Lorvotuzumab-Mertansine-LM
Lutikizumab	16.7939	https://ard.bmj.com/content/annrheumdis/78/3/413.full.pdf https://onlinelibrary.wiley.com/doi/full/10.1002/art.40840					Mark: https://ard.bmj.com/content/annrheumdis/78/3/413.full.pdf https://onlinelibrary.wiley.com/doi/full/10.1002/art.40840									https://ard.bmj.com/content/annrheumdis/78/3/413.full.pdf_x000D__x000D_https://onlinelibrary.wiley.com/doi/full/10.1002/art.40840
Mavrilimumab	3.1	https://www.ncbi.nlm.nih.gov/pmc/articles/PMC5767745/					Mark: https://www.ncbi.nlm.nih.gov/pmc/articles/PMC5767745/									https://www.ncbi.nlm.nih.gov/pmc/articles/PMC5767745/
Namilumab	0.943396	https://arthritis-research.biomedcentral.com/articles/10.1186/s13075-019-1879-x					Mark: https://arthritis-research.biomedcentral.com/articles/10.1186/s13075-019-1879-x									https://arthritis-research.biomedcentral.com/articles/10.1186/s13075-019-1879-x
Ontuxizumab	4.51111	https://link.springer.com/article/10.1007%2Fs10637-017-0530-4 https://www.ncbi.nlm.nih.gov/pmc/articles/PMC6736902/					Mark: https://link.springer.com/article/10.1007%2Fs10637-017-0530-4 https://www.ncbi.nlm.nih.gov/pmc/articles/PMC6736902/									https://link.springer.com/article/10.1007%2Fs10637-017-0530-4_x000D__x000D_https://www.ncbi.nlm.nih.gov/pmc/articles/PMC6736902/
Opicinumab	3.57143	https://www.ncbi.nlm.nih.gov/pmc/articles/PMC4202679/					Mark: https://www.ncbi.nlm.nih.gov/pmc/articles/PMC4202679/									https://www.ncbi.nlm.nih.gov/pmc/articles/PMC4202679/
Otlertuzumab	5	https://www.ncbi.nlm.nih.gov/pmc/articles/PMC3938145/					Mark: https://www.ncbi.nlm.nih.gov/pmc/articles/PMC3938145/									https://www.ncbi.nlm.nih.gov/pmc/articles/PMC3938145/
Parsatuzumab	4.7	https://www.ncbi.nlm.nih.gov/pmc/articles/PMC5388369/					Mark: https://www.ncbi.nlm.nih.gov/pmc/articles/PMC5388369/									https://www.ncbi.nlm.nih.gov/pmc/articles/PMC5388369/
Pateclizumab	4.70588	https://www.ncbi.nlm.nih.gov/pmc/articles/PMC4243296/					Mark: https://www.ncbi.nlm.nih.gov/pmc/articles/PMC4243296/									https://www.ncbi.nlm.nih.gov/pmc/articles/PMC4243296/
Pinatuzumab	1.4	https://www.ncbi.nlm.nih.gov/pmc/articles/PMC6035878/					Mark: https://www.ncbi.nlm.nih.gov/pmc/articles/PMC6035878/									https://www.ncbi.nlm.nih.gov/pmc/articles/PMC6035878/
Prasinezumab	0	https://www.ncbi.nlm.nih.gov/pmc/articles/PMC5324684/					Mark: https://www.ncbi.nlm.nih.gov/pmc/articles/PMC5324684/									https://www.ncbi.nlm.nih.gov/pmc/articles/PMC5324684/
Prezalumab	0	https://www.ncbi.nlm.nih.gov/pmc/articles/PMC6032945/					Mark: https://www.ncbi.nlm.nih.gov/pmc/articles/PMC6032945/									https://www.ncbi.nlm.nih.gov/pmc/articles/PMC6032945/
Refanezumab	9.375	https://www.ncbi.nlm.nih.gov/pmc/articles/PMC5325241/					Mark: https://www.ncbi.nlm.nih.gov/pmc/articles/PMC5325241/									https://www.ncbi.nlm.nih.gov/pmc/articles/PMC5325241/
Robatumumab	0	https://www.ncbi.nlm.nih.gov/pmc/articles/PMC4303167/					Mark: https://www.ncbi.nlm.nih.gov/pmc/articles/PMC4303167/									https://www.ncbi.nlm.nih.gov/pmc/articles/PMC4303167/
Sifalimumab	0	https://www.ncbi.nlm.nih.gov/pmc/articles/PMC5099191/					Mark: https://www.ncbi.nlm.nih.gov/pmc/articles/PMC5099191/									https://www.ncbi.nlm.nih.gov/pmc/articles/PMC5099191/
Suvratoxumab	3.0303	https://aac.asm.org/content/61/1/e01020-16					Mark: https://aac.asm.org/content/61/1/e01020-16									https://aac.asm.org/content/61/1/e01020-16
Tarextumab	26	https://www.ncbi.nlm.nih.gov/pmc/articles/PMC6647865/					Mark: https://www.ncbi.nlm.nih.gov/pmc/articles/PMC6647865/									https://www.ncbi.nlm.nih.gov/pmc/articles/PMC6647865/
Tovetumab	2.85714	https://www.ncbi.nlm.nih.gov/pmc/articles/PMC4209236/					Mark: https://www.ncbi.nlm.nih.gov/pmc/articles/PMC4209236/									https://www.ncbi.nlm.nih.gov/pmc/articles/PMC4209236/
Mogamulizumab	4.2	https://jitc.biomedcentral.com/articles/10.1186/s40425-019-0815-6					Mark: https://jitc.biomedcentral.com/articles/10.1186/s40425-019-0815-6									https://jitc.biomedcentral.com/articles/10.1186/s40425-019-0815-6
Varlilumab	0	https://ascopubs.org/doi/full/10.1200/JCO.2016.70.1508?url_ver=Z39.88-2003&rfr_id=ori:rid:crossref.org&rfr_dat=cr_pub%20%200pubmed					Mark: https://ascopubs.org/doi/full/10.1200/JCO.2016.70.1508?url_ver=Z39.88-2003&rfr_id=ori:rid:crossref.org&rfr_dat=cr_pub%20%200pubmed									https://ascopubs.org/doi/full/10.1200/JCO.2016.70.1508?url_ver=Z39.88-2003&rfr_id=ori:rid:crossref.org&rfr_dat=cr_pub%20%200pubmed
Utomilumab	40.735	https://jitc.biomedcentral.com/articles/10.1186/s40425-019-0815-6 https://clincancerres.aacrjournals.org/content/24/8/1816.long					Mark: https://jitc.biomedcentral.com/articles/10.1186/s40425-019-0815-6 https://clincancerres.aacrjournals.org/content/24/8/1816.long									https://jitc.biomedcentral.com/articles/10.1186/s40425-019-0815-6_x000D__x000D_https://clincancerres.aacrjournals.org/content/24/8/1816.long
Domagrozumab	9.43396	https://accp1.onlinelibrary.wiley.com/doi/full/10.1002/cpdd.386					Mark: https://accp1.onlinelibrary.wiley.com/doi/full/10.1002/cpdd.386									https://accp1.onlinelibrary.wiley.com/doi/full/10.1002/cpdd.386
Gantenerumab	0	https://www.researchgate.net/publication/264433230_Efficacy_and_safety_studies_of_gantenerumab_in_patients_with_Alzheimer's_disease					Mark: https://www.researchgate.net/publication/264433230_Efficacy_and_safety_studies_of_gantenerumab_in_patients_with_Alzheimer's_disease									https://www.researchgate.net/publication/264433230_Efficacy_and_safety_studies_of_gantenerumab_in_patients_with_Alzheimer's_disease
Lanadelumab	7	https://www.accessdata.fda.gov/drugsatfda_docs/label/2018/761090s000lbl.pdf					Mark: https://www.accessdata.fda.gov/drugsatfda_docs/label/2018/761090s000lbl.pdf									https://www.accessdata.fda.gov/drugsatfda_docs/label/2018/761090s000lbl.pdf
Itolizumab	15.75	https://www.ncbi.nlm.nih.gov/pmc/articles/PMC4407739/#__sec11title					Mark: https://www.ncbi.nlm.nih.gov/pmc/articles/PMC4407739/#__sec11title									https://www.ncbi.nlm.nih.gov/pmc/articles/PMC4407739/#__sec11title
Fremanezumab	1.6	https://www.accessdata.fda.gov/drugsatfda_docs/label/2018/761089s000lbl.pdf					Mark: https://www.accessdata.fda.gov/drugsatfda_docs/label/2018/761089s000lbl.pdf									https://www.accessdata.fda.gov/drugsatfda_docs/label/2018/761089s000lbl.pdf
Evolocumab	0.3	https://www.accessdata.fda.gov/drugsatfda_docs/label/2017/125522s014lbl.pdf					Mark: https://www.accessdata.fda.gov/drugsatfda_docs/label/2017/125522s014lbl.pdf									https://www.accessdata.fda.gov/drugsatfda_docs/label/2017/125522s014lbl.pdf
Enfortumab	1	https://www.accessdata.fda.gov/drugsatfda_docs/label/2019/761137s000lbl.pdf					Mark: https://www.accessdata.fda.gov/drugsatfda_docs/label/2019/761137s000lbl.pdf									https://www.accessdata.fda.gov/drugsatfda_docs/label/2019/761137s000lbl.pdf
Emicizumab	3.5	https://www.accessdata.fda.gov/drugsatfda_docs/label/2018/761083s002s004lbl.pdf					Mark: https://www.accessdata.fda.gov/drugsatfda_docs/label/2018/761083s002s004lbl.pdf									https://www.accessdata.fda.gov/drugsatfda_docs/label/2018/761083s002s004lbl.pdf
Emapalumab	3.5	https://www.accessdata.fda.gov/drugsatfda_docs/label/2018/761107lbl.pdf					Mark: https://www.accessdata.fda.gov/drugsatfda_docs/label/2018/761107lbl.pdf									https://www.accessdata.fda.gov/drugsatfda_docs/label/2018/761107lbl.pdf
Efalizumab	6.3	https://www.fda.gov/media/75713/download					Mark: https://www.fda.gov/media/75713/download									https://www.fda.gov/media/75713/download
Dupilumab	4	https://www.accessdata.fda.gov/drugsatfda_docs/label/2019/761055s014lbl.pdf					Mark: https://www.accessdata.fda.gov/drugsatfda_docs/label/2019/761055s014lbl.pdf									https://www.accessdata.fda.gov/drugsatfda_docs/label/2019/761055s014lbl.pdf
Crizanlizumab	0.943396	https://www.accessdata.fda.gov/drugsatfda_docs/label/2019/761128s000lbl.pdf					Mark: https://www.accessdata.fda.gov/drugsatfda_docs/label/2019/761128s000lbl.pdf									https://www.accessdata.fda.gov/drugsatfda_docs/label/2019/761128s000lbl.pdf_x000D_
Cemiplimab	1.3	https://www.accessdata.fda.gov/drugsatfda_docs/label/2018/761097s000lbl.pdf					Mark: https://www.accessdata.fda.gov/drugsatfda_docs/label/2018/761097s000lbl.pdf									https://www.accessdata.fda.gov/drugsatfda_docs/label/2018/761097s000lbl.pdf
Burosumab	5	https://www.ncbi.nlm.nih.gov/pmc/articles/PMC6223702/ https://www.accessdata.fda.gov/drugsatfda_docs/label/2018/761068s000lbl.pdf					Mark: https://www.ncbi.nlm.nih.gov/pmc/articles/PMC6223702/ https://www.accessdata.fda.gov/drugsatfda_docs/label/2018/761068s000lbl.pdf									https://www.ncbi.nlm.nih.gov/pmc/articles/PMC6223702/_x000D__x000D__x000D_https://www.accessdata.fda.gov/drugsatfda_docs/label/2018/761068s000lbl.pdf
Brodalumab	3	https://www.accessdata.fda.gov/drugsatfda_docs/label/2017/761032lbl.pdf					Mark: https://www.accessdata.fda.gov/drugsatfda_docs/label/2017/761032lbl.pdf									https://www.accessdata.fda.gov/drugsatfda_docs/label/2017/761032lbl.pdf
Bezlotoxumab	0	https://www.accessdata.fda.gov/drugsatfda_docs/label/2016/761046s000lbl.pdf					Mark: https://www.accessdata.fda.gov/drugsatfda_docs/label/2016/761046s000lbl.pdf									https://www.accessdata.fda.gov/drugsatfda_docs/label/2016/761046s000lbl.pdf
Benralizumab	13	https://www.accessdata.fda.gov/drugsatfda_docs/label/2017/761070s000lbl.pdf					Mark: https://www.accessdata.fda.gov/drugsatfda_docs/label/2017/761070s000lbl.pdf									https://www.accessdata.fda.gov/drugsatfda_docs/label/2017/761070s000lbl.pdf
Belimumab	2.4	https://www.accessdata.fda.gov/drugsatfda_docs/label/2017/761043lbl.pdf					Mark: https://www.accessdata.fda.gov/drugsatfda_docs/label/2017/761043lbl.pdf									https://www.accessdata.fda.gov/drugsatfda_docs/label/2017/761043lbl.pdf
Alirocumab	3.9	https://www.accessdata.fda.gov/drugsatfda_docs/label/2019/125559s019s020lbl.pdf					Mark: https://www.accessdata.fda.gov/drugsatfda_docs/label/2019/125559s019s020lbl.pdf									https://www.accessdata.fda.gov/drugsatfda_docs/label/2019/125559s019s020lbl.pdf
Afutuzumab	6.64207	https://www.accessdata.fda.gov/drugsatfda_docs/label/2017/125486s017s018lbl.pdf					Mark: https://www.accessdata.fda.gov/drugsatfda_docs/label/2017/125486s017s018lbl.pdf									https://www.accessdata.fda.gov/drugsatfda_docs/label/2017/125486s017s018lbl.pdf
Obiltoxaximab	2.5	https://www.accessdata.fda.gov/drugsatfda_docs/label/2016/125509lbl.pdf					Mark: https://www.accessdata.fda.gov/drugsatfda_docs/label/2016/125509lbl.pdf									https://www.accessdata.fda.gov/drugsatfda_docs/label/2016/125509lbl.pdf
Mepolizumab	13	https://www.accessdata.fda.gov/drugsatfda_docs/label/2017/125526s004lbl.pdf					Mark: https://www.accessdata.fda.gov/drugsatfda_docs/label/2017/125526s004lbl.pdf									https://www.accessdata.fda.gov/drugsatfda_docs/label/2017/125526s004lbl.pdf
Actoxumab	0	MK-3415 no ADA present https://www.tga.gov.au/sites/default/files/auspar-bezlotoxumab-180924-cer.pdf					Mark: MK-3415 no ADA present https://www.tga.gov.au/sites/default/files/auspar-bezlotoxumab-180924-cer.pdf									MK-3415 no ADA present_x000D__x000D_https://www.tga.gov.au/sites/default/files/auspar-bezlotoxumab-180924-cer.pdf
Tosatoxumab	2.1	https://www.sec.gov/Archives/edgar/data/1614067/000104746918005409/a2236377zs-1a.htm AR301 - ADA in 1 patient					Mark: https://www.sec.gov/Archives/edgar/data/1614067/000104746918005409/a2236377zs-1a.htm AR301 - ADA in 1 patient									https://www.sec.gov/Archives/edgar/data/1614067/000104746918005409/a2236377zs-1a.htm _x000D__x000D_AR301 - ADA in 1 patient
Derlotuximab	33.3333	https://pubmed.ncbi.nlm.nih.gov/16918301/					Mark: https://pubmed.ncbi.nlm.nih.gov/16918301/									https://pubmed.ncbi.nlm.nih.gov/16918301/
Edrecolomab	80	https://pubmed.ncbi.nlm.nih.gov/7909866/					Mark: https://pubmed.ncbi.nlm.nih.gov/7909866/									https://pubmed.ncbi.nlm.nih.gov/7909866/
